# α1-COP delivers sphingolipid modifiers and controls plasmodesmal callose deposition in Arabidopsis

**DOI:** 10.1101/2021.03.22.436362

**Authors:** Arya Bagus Boedi Iswanto, Minh Huy Vu, Ritesh Kumar, Jong Cheol Shon, Shuwei Wu, Da-Ran Kim, Kwak Yeon Sik, Son Geon Hui, Hobin Kang, Woe Yoen Kim, Sang Hee Kim, Kwang Hyeon Liu, Jae-Yean Kim

## Abstract

Callose is a plant cell wall polymer in the form of β-1,3-glucan, which regulates symplasmic channel size at plasmodesmata (PD). It plays a crucial role in a variety of processes in plants through the regulation of intercelluar symplasmic continuity. However, how to maintain callose homeostasis at PD in the molecular levels is poorly understood. To further elucidate the mechanism of PD callose homeostasis, we screened and identified an Arabidopsis mutant plant that exhibited excessive callose deposition at PD. Based on the Next-generation sequencing (NGS)-based mapping, other mutant allele analysis, and complementation assay, the mutated gene was shown to be *α1-COP*, which encodes a member of the COPI coatomer complex comprised of α, β, β′, γ, δ, ε, and ζ subunits. Since there is no report on the link between COPI and callose/PD, it was extremely curious to know the roles of *α1-COP* or COPI in PD regulation through callose deposition. Here, we report that loss-of-function of *α1-COP* directly elevates the callose accumulation at PD by affecting subcellular protein localization of callose degradation enzyme PdBG2. This process is linked to ERH1, an inositol phosphoryl ceramide synthase (IPCS), and glucosylceramide synthase (GCS) functions through physical interactions with the α1-COP protein. In addition, the loss-of-function of *α1-COP* also alters the subcellular localization of ERH1 and GCS proteins, results in a reduction of GlcCers and GlcHCers molecules, which are the key SL species for lipid raft formation. According to our findings, we propose that α1-COP protein, together with the SL modifiers controlling lipid raft compositions, regulates the function of GPI-anchored PD proteins and hence the callose turnover at PD and symplastic movement of biomolecules. Our findings provide the first key clue to link the COPI-mediated intracellular trafficking pathway to the callose-mediated intercellular signaling pathway through PD.

**One-sentence summary:** Plant-specific coatomer protein functions as a negative regulator of callose accumulation by regulating the translocation of sphingolipid enzymes.
