## Supplemental Table for "α1-COP delivers sphingolipid modifiers and controls plasmodesmal callose deposition in Arabidopsis": Arya et al. 2021_Supplemental Table 1_Primers used in this study.xlsx

### Sheet: Sheet1
Supplementary Table 1. Primers used in this study
Primer	Sequence	Purpose
SALK_003425-LP	ACTGCATTTTCAGTGGGACTG	T-DNA genotyping
SALK_003425-RP	TCATTTCCACAATTCTCAGCC	T-DNA genotyping
SALK_078465-LP	AGAATTACCTTGGCGAAGAGC	T-DNA genotyping
SALK_078465-RP	GACATGACAGTGGCATGATTG	T-DNA genotyping
SALK_206784-LP	TAGCCAAATTTGTTTTGCACG	T-DNA genotyping
SALK_206784-RP	ATCTGAAAAACCCAGGATTCG	T-DNA genotyping
CS1011117-LP	GAATTCAACAACCACAAACCG	T-DNA genotyping
CS1011117-RP	CTGGATCTGAACGAAGACAGC	T-DNA genotyping
α1-COP-qRT-F	GGTGTCTGCTACAAGGCAAA	qRT-PCR
α1-COP-qRT-R	CATCTTGGCTTGGCTATCAA	qRT-PCR
BG_ppap-qRT-F	CGACAATGCTCGCAAGTACA	qRT-PCR
BG_ppap-qRT-R	TCCAGGCTTCATGTTCTCGT	qRT-PCR
PdBG1-qRT-F	TCTTCCCATATTGGCACCGT	qRT-PCR
PdBG1-qRT-R	AAGCCACAGGTAGACTTCCC	qRT-PCR
PdBG2-qRT-F	CACTGATGCAGGGAGAGTCA	qRT-PCR
PdBG2-qRT-R	AGTGGTGGTGACTGTAGCAA	qRT-PCR
PdBG3-qRT-F	TACTTCGCTATGGCGTTCCT	qRT-PCR
PdBG3-qRT-R	GGCGTTGTCAAGTGTAGCAT	qRT-PCR
ACTIN2-qRT-F	AGACCAGCTCTTCCATCGAG	qRT-PCR
ACTIN2-qRT-R	GCAGCTTCCATTCCCACAAA	qRT-PCR
UBQ10-qRT-F	AGGAGTCCACACTCCACTTG	qRT-PCR
UBQ10-qRT-R	CCTGGATCTTGGCTTTCACG	qRT-PCR
UBC9-qRT-F	GGAAATGGCATCGAAACGGA	qRT-PCR
UBC9-qRT-R	GTGGCCTGCCAATGAAACAT	qRT-PCR
EF-1a_qRT-F	TCCCATTTGTGCCCATCTCT	qRT-PCR
EF-1a_qRT-R	CTGGTCAAGAGCCTCAAGGA	qRT-PCR
ERH1-qRT-F	GTTGAATGGAAACGGTGTTG	qRT-PCR
ERH1-qRT-R	GCGCCATTCATTGTGTTATC	qRT-PCR
ERHL1-qRT-F	TTGACATTGTTGTTGCATGG	qRT-PCR
ERHL1-qRT-R	TCCTTTGTGCTCAGTGGAAG	qRT-PCR
ERHL2-qRT-F	AACGCTTCAAGATTCTGGCT	qRT-PCR
ERHL2-qRT-R	AAGGATGGAAAGTCCACAGG	qRT-PCR
GCS-qRT-F	CATTGGGAAGAAATTTGGCT	qRT-PCR
GCS-qRT-R	ATCACCAACATCGCAAAGAA	qRT-PCR
LCB1-qRT-F	TGCGAAACCAGAATATCCAA	qRT-PCR
LCB1-qRT-R	CCCTCATCAGCAACAATGAC	qRT-PCR
LCB2-qRT-F	GGACGTAATGATGGGAACCT	qRT-PCR
LCB2-qRT-R	GAGTTGGTATGGATGTTGCG	qRT-PCR
LOH1-qRT-F	TGCTTGTGAAACAAGTGCAA	qRT-PCR
LOH1-qRT-R	TCCGTGTGGTTCAGATTCAT	qRT-PCR
LOH2-qRT-F	TCGTCAAATGCAAAGAGTCC	qRT-PCR
LOH2-qRT-R	CTCTTGATTAGGCCAACCGT	qRT-PCR
LOH3-qRT-F	TTTGGAGTTTCAATGGGTCA	qRT-PCR
LOH3-qRT-R	ATCGTGAAGTGCCAGAACAA	qRT-PCR
SPHK1-qRT-F	AGAAATGAAAGGCCCATTTG	qRT-PCR
SPHK1-qRT-R	ACAATCAAATCCAGGAAGCC	qRT-PCR
SPHK2-qRT-F	GCCTTTGTTTGAAGATGCTG	qRT-PCR
SPHK2-qRT-R	CCGCTGACACAAACAATACC	qRT-PCR
γ-attB1-F	AAAAAGCAGGCTTTATGGCGCAACCCCTCGTGAAG	Cloning
γ-attB2-Rns	AGAAAGCTGGGTTGCCGCTGGCAACAATCTCGTG	Cloning
γ-attB2-Rsc	AGAAAGCTGGGTTTTAGCCGCTGGCAACAATCTC	Cloning
β'1-attB1-F	AAAAAGCAGGCTTTATGTTCTATGGCACAGCTGTA	Cloning
β'1-attB2-Rns	AGAAAGCTGGGTTCTCTTGTGGCGGTGTTAGAAC	Cloning
β'1-attB2-Rsc	AGAAAGCTGGGTTCTACTCTTGTGGCGGTGTTAG	Cloning
β'3-attB1-F	AAAAAGCAGGCTTTATGCCTCTCAGACTAGATATC	Cloning
β'3-attB2-Rns	AGAAAGCTGGGTTGGCTGATGGGTTTCCTTTGTT	Cloning
β'3-attB2-Rsc	AGAAAGCTGGGTTTTAGGCTGATGGGTTTCCTTT	Cloning
β'2-attB1-F	AAAAAGCAGGCTTTATGTTTCTCTTCGACTTGTC	Cloning
β'2-attB2-Rns	AGAAAGCTGGGTTGGCTGATGGGTTTCCTTCAT	Cloning
ε1-attB1-F	AAAAAGCAGGCTTTATGGCATCCATGGCAGGA	Cloning
ε1-attB2-Rns	AGAAAGCTGGGTTGGCGAAAGATTGAAGTGCTCT	Cloning
ε1-attB2-Rsc	AGAAAGCTGGGTTTCAGGCGAAAGATTGAAGTGC	Cloning
ε2-attB1-F	AAAAAGCAGGCTTTATGTCAGCCATGGGAGCAG	Cloning
ε2-attB2-Rns	AGAAAGCTGGGTTGGCGACCAATTGAACTGCTCT	Cloning
δ-attB1-F	AAAAAGCAGGCTTTATGGTTGTGCTTGCTGCT	Cloning
δ-attB2-Rns	AGAAAGCTGGGTTTATGACTTGATAGTTCTGGGC	Cloning
attB1-add-F	GGGGACAAGTTTGTACAAAAAAGCAGGCT	Cloning
attB2-add-R	GGGGACCACTTTGTACAAGAAAGCTGGGT	Cloning
α2-attB1-F	AAAAAGCAGGCTTTATGCTGACCAAGTTCGAGACC	Cloning
α2-attB2-Rns	AGAAAGCTGGGTTCCGGACTTGAGAGGCAGAGCA	Cloning
α2-attB2-Rsc	AGAAAGCTGGGTTTCACCGGACTTGAGAGGCAGA	Cloning
α1-attB1-F	AAAAAGCAGGCTTTATGTTGACAAAGTTCGAAACC	Cloning
α1-attB2-Rns	AGAAAGCTGGGTTCCGGACTTGAGATGGAGAGC	Cloning
α1-attB2-Rsc	AGAAAGCTGGGTTTCACCGGACTTGAGATGGAGA	Cloning
