## Supplemental Table for "α1-COP delivers sphingolipid modifiers and controls plasmodesmal callose deposition in Arabidopsis": Arya et al. 2021_Supplemental Table 2_Summary of statistical tests.xlsx

### Sheet: Fig. 1F
(Fig 1f)/No. of sample	Col-0	α1-cop-4	α1-cop-5	α1-cop-1
1	12.282	25.191	31.552	36.701
2	16.18	23.623	35.294	34.841
3	14.477	31.854	33.294	40.966
4	18.758	33.087	33.704	34.88
5	17.664	30.883	33.902	37.03
6	14.341	28.211	37.854	39.52
7	16.656	30.782	35.634	26.513
8	13.994	27.578	29.518	38.265
9	14.057	25.907	28.846	30.546
10	15.121	29.856	39.819	36.969
average	15.353	28.6972	33.9417	35.6231
STDEV	1.84714	2.94988	3.25983	4.06939
SE	0.584118	0.932833	1.03085	1.28685
TTEST		4.9766e-10	7.34108e-12	3.25319e-11
xbar	15.353	28.6972	33.9417	35.6231
s^2	3.79104	9.66865	11.8072	18.3999
Tukey-Kramer Procedure
Comparison	Abs Diff	Critical range	Means Different?
Col-0 to α1-cop-4	13.3442	11.3837	Means significantly different
Col-0 to α1-cop-5	18.5887	11.3837	Means significantly different
Col-0 to α1-cop-1	20.2701	11.3837	Means significantly different
α1-cop-4 to α1-cop-5	5.2445	11.3837	not significantly different
α1-cop-4 to α1-cop-1	6.9259	11.3837	not significantly different
α1-cop-5 to α1-cop-1	1.6814	11.3837	not significantly different

### Sheet: Fig. 1H
(Fig. 1h)/No. of sample	Col-0	α1-cop-4	α1-cop-5	α1-cop-1
1	82.336	86.1907	65.025	125.05
2	50.7024	86.0213	86.0213	89.3547
3	42.8413	85.852	108.778	128.778
4	63.63	84.6425	85.5133	63.885
5	51.6126	64.6425	82.672	64.008
6	50.6016	61.712	51.409	50.809
7	51.409	51.2072	85.8513	85.8513
8	64.5157	86.7	51.5108	51.9708
9	64.008	51.4098	63.63	64.13
10	51.5108	61.714	85.514	85.514
11	43.265	42.9257	85.852	85.852
12	36.8657	85.0053	43.0953	51.7144
13	36.8663	64.389	63.01	43.01
14	36.9386	96.359	119.54	129.54
15	51.714	86.7934	56.6489	36.6489
Average	51.9211	73.0376	75.6047	77.0744
STDEV	12.1267	16.2405	20.963	29.8594
SE	3.83478	5.13568	6.62907	9.44236
TTEST		0.000275847	0.000519839	0.00341758
xbar	51.9211	73.0376	75.6047	77.0744
s^2	157.56	282.592	470.835	955.266
Tukey-Kramer Procedure
Comparison	Abs Diff	Critical range	Means Different?
Col-0 to α1-cop-4	21.1165	20.9923	means significantly different
Col-0 to α1-cop-5	23.6836	20.9923	means significantly different
Col-0 to α1-cop-1	25.1533	20.9923	means significantly different
α1-cop-4 to α1-cop-5	2.5671	20.9923	not significantly different
α1-cop-4 to α1-cop-1	4.03678	20.9923	not significantly different
α1-cop-5 to α1-cop-1	1.46967	20.9923	not significantly different

### Sheet: Fig. 8E
(Fig. 7e)/No. of sample	col	ERH1	GCS	erh1	gcs-2	a-cop	acop/ERH1	acop/GCS
1	22.97	17.396	10.396	25.57	35.78	33.58	23.58	30.57
2	20.844	11.078	11.078	20.44	50.21	55.89	55.89	40.44
3	24.478	15.432	12.432	29.35	49.76	60.26	30.26	39.35
4	18.406	15.726	11.726	18.78	40.77	40.21	40.21	38.78
5	22.862	14.685	14.685	39.71	48	29.88	59.88	29.71
6	18.276	11.381	11.381	22.55	49	28.4	28.4	42.55
7	18.081	17.478	10.478	20.59	51.22	57.5	57.5	30.59
8	21.523	10.442	13.442	27.67	45.21	40.21	40.21	37.67
9	19.918	11.921	11.921	19.21	43.09	35.69	35.69	29.21
10	26.189	12.339	12.339	21.28	45.29	37.78	67.78	41.28
11	22.31	15.71	10.23	27.04	40.59	49.65	49.65	26.04
12	26.35	13.89	9.89	21.67	39.28	30.21	30.21	31.67
13	23.21	17.77	8.58	20.59	28.27	34.77	50.77	30.59
14	27.45	12.8	11.71	13.78	40.98	42	42	53.78
15	25.22	11.98	13.89	23.33	45.25	29	29	30.33
16	20.17	10.43	14.75	30.79	67.07	37.56	37.56	30.79
17	26.09	14.29	11.98	20.45	30.9	38.79	28.79	40.45
18	19.61	11.19	13.67	21.43	37.54	41.28	31.28	41.43
19	18.01	16.72	10.89	16.88	46.88	43.32	23.32	26.88
20	24.78	15.89	11.09	35.21	46.27	30.15	30.15	35.21
21	21.72	15.98	13.77	29.99	48.5	27.56	27.56	29.99
22	20.22	13.25	14.78	24.98	30.65	30.33	40.33	34.98
23	19.9	24.65	12.76	20.21	47.34	35.33	27.33	50.21
24	21.01	15.21	10.65	20.21	29.22	31.09	31.09	57.21
25	19.56	11.78	14.97	20.09	30.21	29.54	29.54	25.09
Average	21.9663	14.3767	12.1395	23.672	42.6912	37.9992	37.9192	36.192
STDEV	2.81402	3.09439	1.70575	5.7494	8.65628	9.13938	12.0867	8.29322
SE	0.562804	0.618878	0.341149	1.14988	1.73126	1.82788	2.41734	1.65864
TTEST		5.15853e-12	1.28659e-19	0.0989825	3.14062e-15	5.24648e-11	4.39393e-08	1.27523e-10
xbar	21.9663	14.3767	12.1395	23.672	42.6912	37.9992	37.9192	36.192
s^2	8.24865	9.97421	3.0308	34.4329	78.0534	87.0085	152.175	71.6432
Tukey-Kramer Procedure
Comparison	Abs Diff	Critical range	Means Different?
Col-0 to ERH1	7.58956	6.44672	means significantly different
Col-0 to GCS	9.82676	6.44672	means significantly different
Col-0 to erh1	1.70572	6.44672	not significantly different
Col-0 to gcs	20.7249	6.44672	means significantly different
Col-0 to a1-5	16.0329	6.44672	means significantly different
Col-0 to a1-5/ERH1	15.9529	6.44672	means significantly different
Col-0 to a1-5/GCS	14.2257	6.44672	means significantly different
ERH1 to GCS	2.2372	6.44672	not significantly different
ERH1 to erh1	9.29528	6.44672	means significantly different
ERH1 to gcs	28.3145	6.44672	means significantly different
ERH1 to a1-5	23.6225	6.44672	means significantly different
ERH1 to a1-5/ERH1	23.5425	6.44672	means significantly different
ERH1 to a1-5/GCS	21.8153	6.44672	means significantly different
GCS to erh1	11.5325	6.44672	means significantly different
GCS to gcs	30.5517	6.44672	means significantly different
GCS to a1-5	25.8597	6.44672	means significantly different
GCS to a1-5/ERH1	25.7797	6.44672	means significantly different
GCS to a1-5/GCS	24.0525	6.44672	means significantly different
erh1 to gcs	19.0192	6.44672	means significantly different
erh1 to a1-5	14.3272	6.44672	means significantly different
erh1 to a1-5/ERH1	14.2472	6.44672	means significantly different
erh1 to a1-5/GCS	12.52	6.44672	means significantly different
gcs to a1-5	4.692	6.44672	not significantly different
gcs to a1-5/ERH1	4.772	6.44672	not significantly different
gcs to a1-5/GCS	6.4992	6.44672	means significantly different
a1-5 to a1-5/ERH1	0.08	6.44672	not significantly different
a1-5 to a1-5/GCS	1.8072	6.44672	not significantly different
a1-5/ERH1 to a1-5/GCS	1.7272	6.44672	not significantly different

### Sheet: Supplemental Fig. 1C
(Supplementary Fig. 1c)/No. of sample	Col-0	α1-cop-4	α1-cop-5	α1-cop-1
1	9.42	4.552	2.138	1.633
2	11.842	3.965	1.926	1.389
3	10.902	2.84	2.984	2.93
4	8.89	2.741	1.548	1.916
5	7.828	3.299	2.633	1.816
6	9.818	3.552	1.908	2.163
7	11.8	2.853	1.856	2.2
8	8.505	1.942	2.715	3.187
9	10.279	2.49	1.552	1.229
10	7.232	2.377	3.1	2.062
SUM	96.516	30.611	22.36	20.525
Average	9.6516	3.0611	2.236	2.0525
STDEV	1.50089	0.746899	0.546986	0.588225
SE	0.474622	0.23619	0.172972	0.186013
TTEST		3.33462e-10	2.21802e-11	1.71984e-11
xbar	9.6516	3.0611	2.236	2.0525
s^2	2.50296	0.619843	0.332438	0.384454
Tukey-Kramer Procedure
Comparison	Abs Diff	Critical range	Means Different?
Col-0 to α1-cop-4	6.5905	1.18013	Means significantly different
Col-0 to α1-cop-5	7.4156	1.18013	Means significantly different
Col-0 to α1-cop-1	7.5991	1.18013	Means significantly different
α1-cop-4 to α1-cop-5	0.8251	1.18013	not significantly different
α1-cop-4 to α1-cop-1	1.0086	1.18013	not significantly different
α1-cop-5 to α1-cop-1	0.1835	1.18013	not significantly different

### Sheet: Supplemental Fig. 2C
(Supplementary Fig. 2c)/No. of sample	Col	OE-2	OE-3
1	10.42	19.552	21.138
2	11.842	20.965	25.926
3	10.902	22.84	27.984
4	9.89	17.741	19.548
5	8.528	20.299	28.633
6	8.818	23.552	19.908
7	11.8	19.853	19.856
8	8.505	18.942	23.715
9	10.279	24.49	20.552
10	11.232	18.677	27.1
Average	10.2216	20.6911	23.436
STDEV	1.20576	2.12796	3.48388
SE	0.381295	0.672918	1.1017
TTEST		8.40885e-11	1.4441e-09
xbar	10.2216	20.6911	23.436
s^2	1.6154	5.03132	13.486
Tukey-Kramer Procedure
Comparison	Abs Diff	Critical range	Means Different?
Col-0 to OE2	10.4695	2.87212	means significantly different
Col-0 to OE3	13.2144	2.87212	means significantly different
OE2 to OE3	2.7449	2.87212	not significantly different

### Sheet: Supplemental Fig. 2E
(Supplementary Fig. 2e)/No. of sample	Col	OE-2	OE-3
1	13.282	6.191	6.552
2	16.58	10.623	7.294
3	14.977	11.854	8.294
4	17.758	9.087	9.704
5	17.164	10.883	6.902
6	15.341	9.211	10.854
7	16.656	8.782	9.634
8	13.994	8.978	9.518
9	14.057	8.907	7.846
10	15.121	7.856	5.819
average	15.493	9.2372	8.2417
STDEV	1.41711	1.5189	1.55263
SE	0.448129	0.480317	0.490986
TTEST		2.08032e-08	2.62865e-09
xbar	15.493	9.2372	8.2417
s^2	2.23133	2.56338	2.67852
Tukey-Kramer Procedure
Comparison	Abs Diff	Critical range	Means Different?
Col-0 to OE2	6.2558	1.74987	means significantly different
Col-0 to OE3	7.2513	1.74987	means significantly different
OE2 to OE3	0.9955	1.74987	not significantly different

### Sheet: Supplemental Fig. 3C
(Supplementary Fig. 3c)/No. of sample	Col	α2-cop-1	α2-cop-2	α1-cop-5
1	13.282	14.191	13.952	37.552
2	16.58	10.623	14.994	33.994
3	14.977	11.854	15.994	31.294
4	17.758	17.087	17.704	28.704
5	17.164	16.883	16.902	31.902
6	15.341	15.211	10.854	37.854
7	16.656	17.782	9.634	35.634
8	13.994	13.978	10.918	29.518
9	14.057	18.907	11.846	28.846
10	15.121	14.856	9.819	30.819
average	15.493	15.1372	13.2617	32.6117
STDEV	1.41711	2.48066	2.86767	3.27733
SE	0.448129	0.784454	0.906836	1.03638
TTEST		0.356525	0.0254062	1.29865e-11
xbar	15.493	15.1372	13.2617	32.6117
s^2	2.23133	6.83743	9.13724	11.9343
Tukey-Kramer Procedure
Comparison	Abs Diff	Critical range	Means Different?
Col-0 to α2-cop-1	0.3558	3.3064	not significantly different
Col-0 to α2-cop-2	2.2313	3.3064	not significantly different
Col-0 to α1-cop-5	17.1187	3.3064	Means significantly different
α2-cop-1 to α2-cop-2	1.8755	3.3064	not significantly different
α2-cop-1 to α1-cop-5	17.4745	3.3064	Means significantly different
α2-cop-2 to α2-cop-5	19.35	3.3064	Means significantly different
