## Supplemental Table for "α1-COP delivers sphingolipid modifiers and controls plasmodesmal callose deposition in Arabidopsis": Arya et al. 2021_Supplemental Table 3_Accession numbers.xlsx

### Sheet: Sheet1
Supplementary Table 3. Accession numbers for the genes characterized in this work
No	Gene	Gene Identifier
1	α1-COP	AT1G62020
2	α2-COP	AT2G21390
3	ERH1	AT2G37940
4	ERHL1	AT2G29525
5	ERHL2	AT3G54020
6	GCS	AT2G19880
7	CalS10	AT2G36850
8	BG_ppap	AT5G42100
9	PdBG1	AT4G03550
10	PdBG2	AT2G01630
11	PdBG3	AT1G66250
12	PDCB1	AT5G61130
13	PDLP1	AT5G43980
14	PDLP2	AT1G04520
15	PDLP5	AT1G70690
16	LCB1	AT4G36480
17	LCB2	AT5G23670
18	LOH1	AT3G25540
19	LOH2	AT3G19260
20	LOH3	AT1G13580
21	SPHK1	AT4G21540
22	SPHK2	AT4G21534
23	ε1-COP	AT1G30630
24	β’2-COP	AT1G52360
25	δ-COP	AT5G05010
26	SOS2	AT5G35410
27	SOS3	AT5G24270
28	ACTIN2	AT3G18780
29	UBQ10	AT4G05320
30	UBC9	AT4G2796
31	EF-1α	AT1G07920
